# Photosymbiont density is correlated with constitutive and induced immunity in the facultatively symbiotic coral, *Astrangia poculata*

**DOI:** 10.1101/2024.02.28.582547

**Authors:** Isabella V. Changsut, Erin M. Borbee, Haley R. Womack, Alicia Shickle, Koty H. Sharp, Lauren E. Fuess

## Abstract

Scleractinian corals, essential ecosystem engineers that form the base of coral reef ecosystems, have faced unprecedented mortality in recent decades due climate-change related stressors, including disease outbreaks. Despite this emergent threat to corals, many questions still remain regarding mechanisms underlying observed variation in disease susceptibility. Emergent data suggests at least some degree of variation in disease response may be linked to variability in the relationship between host corals and their algal photosymbionts (Family Symbiodineaceae). Still, the nuances of connections between symbiosis and immunity in cnidarians, including scleractinian corals, remain poorly understood. Here we leveraged an emergent model species, the facultatively symbiotic, temperate, scleractinian coral *Astrangia poculata*, to investigate associations between symbiont density and both constitutive and induced immunity. We used a combination of controlled immune challenges with heat-inactivated pathogens and transcriptomic analyses. Our results demonstrate that *A. poculata* mounts a robust initial response to pathogenic stimuli that is highly similar to responses documented in tropical corals. Furthermore, we document positive associations between symbiont density and both constitutive and induced immune responses, in agreement with recent preliminary studies in *A. poculata*. A suite of immune genes, including those coding for antioxidant peroxidoxin biosynthesis, are constitutively positively associated with symbiont density in *A. poculata*. Furthermore, variation in symbiont density is associated with distinct patterns of immune response; low symbiont density corals induce preventative immune mechanisms whereas high symbiont density corals mobilize energetic resources to fuel humoral immune responses. In summary, our study reveals the need for more nuanced study of symbiosis-immune interplay across diverse scleractinian corals, preferably including quantitative energy budget analysis for full disentanglement of these complex associations and their effects on pathogen susceptibility.
