## Supplementary File 1 for "Photosymbiont density is correlated with constitutive and induced immunity in the facultatively symbiotic coral, *Astrangia poculata*"

### Sheet: Immune Challenge
Transcript ID	Gene Name	spID	baseMean	log2FoldChange	lfcSE	stat	pvalue	padj
TRINITY_DN25737_c0_g1_i4			21.7429	-30	2.93786	-10.2115	1.76072e-24	1.98309e-20
TRINITY_DN375_c0_g3_i4	REELD1	A0A1B0GV85	84.8462	27.0193	2.93188	9.21571	3.09234e-20	1.74145e-16
TRINITY_DN46519_c0_g1_i1		P02592	9.88475	23.7538	2.93474	8.09398	5.77464e-16	2.16799e-12
TRINITY_DN16821_c0_g1_i2			88.3409	-8.23246	1.31236	-6.27303	3.54081e-10	9.97003e-07
TRINITY_DN393176_c0_g1_i1			219.596	17.0869	2.93022	5.83127	5.50083e-09	1.23912e-05
TRINITY_DN46769_c0_g2_i2			106.742	-6.17958	1.11967	-5.51911	3.40726e-08	6.396e-05
TRINITY_DN69773_c0_g1_i1		P15870	44.6605	-7.53339	1.38908	-5.42331	5.85047e-08	7.6327e-05
TRINITY_DN25685_c0_g1_i1		P69070	21.4336	-8.59495	1.59651	-5.38358	7.30191e-08	7.6327e-05
TRINITY_DN8001_c0_g1_i1	COF1	Q4I963	16.2168	-12.9044	2.36426	-5.45811	4.8123e-08	7.6327e-05
TRINITY_DN4785_c0_g1_i1	FAU	P62861	106.377	3.11918	0.578834	5.38874	7.09547e-08	7.6327e-05
TRINITY_DN63015_c0_g1_i2			12.9813	4.10152	0.762384	5.37986	7.45447e-08	7.6327e-05
TRINITY_DN31919_c0_g1_i1	ubq-1	P0CG71	54.2932	4.27645	0.803832	5.32008	1.03722e-07	9.7352e-05
TRINITY_DN6599_c0_g1_i2		Q6P823	33.9995	4.33685	0.864292	5.01781	5.22628e-07	0.000420454
TRINITY_DN12756_c0_g1_i1	ca2	Q8UWA5	59.7436	13.7817	2.74001	5.02981	4.90966e-07	0.000420454
TRINITY_DN9060_c0_g1_i1	FSCN1	Q16658	25.6055	4.775	0.954693	5.0016	5.68554e-07	0.000426908
TRINITY_DN5578_c0_g1_i1	CALR	Q2HWU3	20.9949	5.51046	1.10464	4.98846	6.08623e-07	0.000428433
TRINITY_DN8704_c0_g1_i1			12.1792	4.61615	0.928878	4.9696	6.70909e-07	0.000444497
TRINITY_DN15919_c0_g1_i3	QRICH2	Q9H0J4	12.1424	-3.66029	0.741773	-4.93452	8.03497e-07	0.000502766
TRINITY_DN1052_c0_g1_i1	EGF1	P10079	86.3552	13.9649	2.83922	4.91856	8.71816e-07	0.000516803
TRINITY_DN50449_c0_g1_i2		Q25379	44.683	4.84808	0.997457	4.86044	1.17123e-06	0.000549719
TRINITY_DN10646_c0_g1_i1	CKB	P05122	14.5235	-5.70512	1.17073	-4.87313	1.09844e-06	0.000549719
TRINITY_DN39324_c0_g1_i1	RPL6	Q58DQ3	69.6375	13.4951	2.77654	4.86042	1.17138e-06	0.000549719
TRINITY_DN14289_c0_g1_i1			29.2791	5.873	1.19951	4.89615	9.77304e-07	0.000549719
TRINITY_DN25046_c0_g1_i1			31.7405	14.2768	2.93111	4.8708	1.11147e-06	0.000549719
TRINITY_DN9732_c0_g1_i1	Reck	Q9Z0J1	20.6168	-3.91267	0.809898	-4.83107	1.35804e-06	0.000589355
TRINITY_DN2375_c0_g1_i1	TUBA1C	Q3ZCJ7	90.1526	-3.85129	0.799336	-4.81811	1.44927e-06	0.000589355
TRINITY_DN2527_c0_g1_i2			6.84548	-2.32429	0.482625	-4.81593	1.46515e-06	0.000589355
TRINITY_DN6818_c0_g1_i4			83.5948	13.6805	2.83737	4.82152	1.42468e-06	0.000589355
TRINITY_DN2141_c0_g1_i13			49.3491	13.919	2.9263	4.75653	1.96951e-06	0.000764919
TRINITY_DN22425_c0_g1_i1	Selp	P98106	70.9838	13.285	2.81039	4.72711	2.27736e-06	0.000854995
TRINITY_DN56469_c0_g1_i1		P17594	29.9435	13.811	2.93552	4.70478	2.54137e-06	0.000923336
TRINITY_DN20397_c0_g1_i1			34.7207	3.86104	0.825679	4.6762	2.9224e-06	0.00102859
TRINITY_DN190339_c0_g1_i1			13.5028	-4.03427	0.868312	-4.64611	3.38259e-06	0.00115449
TRINITY_DN7903_c0_g1_i4	NPR1	P16066	14.8731	-4.80506	1.03774	-4.63031	3.65122e-06	0.00117496
TRINITY_DN5788_c0_g1_i2			32.9083	12.2011	2.63267	4.63448	3.57843e-06	0.00117496
TRINITY_DN11966_c0_g1_i11			34.076	12.3053	2.68098	4.58985	4.43575e-06	0.00138777
TRINITY_DN2970_c0_g1_i1	CNR11	D9HP27	41.7042	12.4258	2.73869	4.53714	5.70218e-06	0.00173578
TRINITY_DN23433_c0_g1_i1	gelsolin	Q8MPM1	38.7504	12.2667	2.71027	4.526	6.01102e-06	0.00178163
TRINITY_DN19724_c0_g1_i1		Q66S13	46.2548	12.3929	2.7518	4.50357	6.68223e-06	0.00192979
TRINITY_DN12147_c0_g1_i2	Dsp1	Q24537	9.09812	-4.65984	1.04139	-4.47462	7.65468e-06	0.0021028
TRINITY_DN18076_c0_g1_i1	RPLP2	Q6X9Z5	34.6278	7.12892	1.59218	4.47745	7.55383e-06	0.0021028
TRINITY_DN19591_c0_g1_i1	hdc	A7MVI6	35.4641	13.0183	2.92637	4.44861	8.64278e-06	0.00226381
TRINITY_DN4470_c0_g1_i10	TNXB	P22105	38.1429	-6.7131	1.5074	-4.45342	8.4515e-06	0.00226381
TRINITY_DN22500_c0_g1_i1	Epdr1	Q5XII0	34.9874	12.1002	2.73445	4.4251	9.63997e-06	0.00241278
TRINITY_DN65416_c0_g1_i1			30.6073	-13.0352	2.94484	-4.42646	9.57941e-06	0.00241278
TRINITY_DN34142_c0_g1_i1	Loxl4	Q924C6	33.945	12.9288	2.92796	4.41564	1.00714e-05	0.00246595
TRINITY_DN4203_c1_g1_i1		P80146	9.36462	5.47032	1.24954	4.37787	1.19844e-05	0.00287191
TRINITY_DN3217_c0_g1_i2	Pigl	O35790	9.26117	5.47254	1.25283	4.36815	1.25305e-05	0.00294023
TRINITY_DN27841_c0_g1_i1		Q4KTD9	44.1907	7.04853	1.62623	4.33428	1.46238e-05	0.00336139
TRINITY_DN9370_c0_g1_i5	CNGA3	Q29441	13.532	-4.59232	1.06421	-4.31524	1.59431e-05	0.00359135
TRINITY_DN744016_c0_g1_i1	HEBP2	Q9Y5Z4	31.4741	12.6111	2.92631	4.30956	1.63579e-05	0.00361253
TRINITY_DN162943_c0_g1_i1	tck1	P24722	20.8093	-7.84878	1.83461	-4.27817	1.88437e-05	0.00408147
TRINITY_DN7092_c1_g2_i2	HSP90AA1	P30946	57.0239	7.12674	1.67624	4.25162	2.12231e-05	0.00451011
TRINITY_DN13879_c0_g1_i1		Q8T6A5	7.68196	3.01099	0.715119	4.21047	2.54841e-05	0.00512549
TRINITY_DN4831_c0_g1_i5	H4DEKL	Q6LAF1	12.3316	3.65559	0.866961	4.21656	2.4806e-05	0.00512549
TRINITY_DN115638_c0_g2_i7			4.15649	-3.56046	0.844833	-4.2144	2.50444e-05	0.00512549
TRINITY_DN3024_c0_g1_i2			41.4363	7.00945	1.67134	4.19391	2.74189e-05	0.00541788
TRINITY_DN7943_c0_g1_i2	rpl8	Q90YW1	66.9241	5.53603	1.32413	4.18089	2.90367e-05	0.00563862
TRINITY_DN3679_c0_g1_i1			6.98926	-2.82491	0.680801	-4.14939	3.33357e-05	0.00636373
TRINITY_DN1407_c0_g1_i2	Rps2	P27952	76.5037	7.16459	1.73251	4.13539	3.54349e-05	0.00654267
TRINITY_DN12005_c0_g1_i1			3.23276	-3.80788	0.920075	-4.13866	3.49337e-05	0.00654267
TRINITY_DN6094_c1_g1_i8		Q25381	625.136	1.60844	0.393459	4.08794	4.35223e-05	0.00790632
TRINITY_DN31919_c0_g1_i3		P59669	12.9593	4.40279	1.08113	4.07241	4.65301e-05	0.00806942
TRINITY_DN18824_c0_g1_i1	Mlc-c	P54357	24.6483	7.09353	1.7394	4.07815	4.53947e-05	0.00806942
TRINITY_DN10309_c0_g1_i1			8.0018	-3.8103	0.935685	-4.07221	4.65695e-05	0.00806942
TRINITY_DN35502_c0_g2_i1	ARF1	P61210	38.3791	6.61996	1.63331	4.05309	5.05453e-05	0.00862564
TRINITY_DN22108_c0_g1_i2	adgrg6	C6KFA3	7.11511	3.06664	0.762039	4.02426	5.71541e-05	0.00960787
TRINITY_DN29922_c0_g1_i2			6.84954	-5.01412	1.25221	-4.00422	6.22216e-05	0.0103059
TRINITY_DN3001_c0_g2_i1	cpl-1	O45734	44.6547	7.08639	1.77997	3.98118	6.85728e-05	0.010878
TRINITY_DN4169_c0_g3_i1	Rps11	P62282	27.9995	6.51693	1.63642	3.98242	6.82161e-05	0.010878
TRINITY_DN24601_c0_g1_i10			5.99161	-4.57637	1.14809	-3.98606	6.71782e-05	0.010878
TRINITY_DN32846_c0_g1_i2	RPL30	P67884	33.8477	6.33144	1.59605	3.96694	7.28021e-05	0.0113885
TRINITY_DN3496_c0_g1_i4	HSPA5	Q90593	12.4855	5.93481	1.50369	3.94683	7.91935e-05	0.0122186
TRINITY_DN48353_c0_g2_i1	MYC	Q17103	26.7708	3.98246	1.01558	3.92137	8.80488e-05	0.0134013
TRINITY_DN12623_c8_g2_i2		P02556	71.8073	-1.8304	0.46724	-3.91747	8.94842e-05	0.0134381
TRINITY_DN469_c0_g1_i5	cdc123	Q641C9	36.2485	2.98505	0.765896	3.89746	9.72063e-05	0.0140569
TRINITY_DN8968_c0_g1_i1	MSN	P26038	14.7057	6.02733	1.54662	3.89711	9.73484e-05	0.0140569
TRINITY_DN11052_c0_g1_i1	RPL17	Q4KTG9	48.1423	6.89907	1.76969	3.89846	9.6808e-05	0.0140569
TRINITY_DN70394_c0_g1_i1	RPL7	Q58DT1	14.5229	5.73059	1.47429	3.88701	0.000101489	0.0144692
TRINITY_DN13168_c0_g1_i1			9.51354	-2.66977	0.696652	-3.83228	0.000126962	0.0178747
TRINITY_DN26565_c0_g1_i1			8.78119	-2.7894	0.729965	-3.82128	0.000132763	0.0184607
TRINITY_DN6394_c0_g1_i1			12.5397	-3.95951	1.03722	-3.81744	0.000134844	0.0185213
TRINITY_DN29818_c0_g1_i1	cpa	Q9W2N0	18.4269	6.6158	1.74196	3.7979	0.000145925	0.0198018
TRINITY_DN4208_c0_g3_i1	RPS18	Q8ISP0	33.8507	5.16976	1.36238	3.79465	0.000147852	0.0198245
TRINITY_DN35097_c0_g1_i1			3.82783	-4.57066	1.20589	-3.79028	0.000150477	0.0199391
TRINITY_DN24308_c0_g1_i1	CD63	Q9XSK2	42.0073	6.51559	1.73499	3.75541	0.000173061	0.0226649
TRINITY_DN10613_c0_g1_i1	RpS25	P48588	73.1042	5.39346	1.44306	3.73753	0.00018584	0.0240588
TRINITY_DN4813_c0_g1_i9	BETC	P12458	5.21635	-2.4298	0.651507	-3.7295	0.000191857	0.0242796
TRINITY_DN22453_c0_g1_i1	Tssk4	Q9D411	8.86761	-1.6816	0.450685	-3.7312	0.000190567	0.0242796
TRINITY_DN20137_c0_g1_i1		Q610N4	9.14725	2.40519	0.646404	3.72087	0.000198539	0.0243344
TRINITY_DN2398_c0_g1_i2	Cox5b	P19536	14.483	5.88935	1.58587	3.71363	0.000204308	0.0243344
TRINITY_DN9703_c0_g1_i3	FBLN5	Q5EA62	4.76337	-5.07437	1.36586	-3.71514	0.000203093	0.0243344
TRINITY_DN27484_c0_g2_i1	GAPDH	Q05025	9.84938	5.31475	1.42869	3.72002	0.000199206	0.0243344
TRINITY_DN43208_c0_g1_i1	RPL13A	Q4R8Z2	12.1755	-9.01627	2.42865	-3.71246	0.000205253	0.0243344
TRINITY_DN73441_c0_g1_i2	spt5	O13936	6.73082	-5.70691	1.5342	-3.7198	0.00019938	0.0243344
TRINITY_DN11589_c0_g1_i2			5.26976	-4.82134	1.30372	-3.69813	0.000217192	0.0254816
TRINITY_DN8499_c0_g1_i2		B3EWY8	8.36785	-5.83325	1.58017	-3.69153	0.000222907	0.0258825
TRINITY_DN70561_c0_g1_i1		P80164	33.4628	-10.7458	2.91782	-3.68282	0.000230672	0.0264539
TRINITY_DN15695_c0_g1_i3			3.41281	-4.21683	1.14564	-3.68078	0.000232526	0.0264539
TRINITY_DN18056_c0_g1_i1	rap1b	Q640R7	23.732	6.95209	1.89459	3.66945	0.000243069	0.0267482
TRINITY_DN7804_c0_g1_i1	RpLP1	P08570	22.2281	-10.3238	2.81625	-3.6658	0.00024657	0.0267482
TRINITY_DN28547_c0_g1_i1	Tssk4	Q9D411	5.17648	-4.10292	1.11896	-3.66671	0.000245692	0.0267482
TRINITY_DN31919_c0_g1_i8	ubq-1	P0CG71	28.9561	5.22702	1.42351	3.67193	0.000240724	0.0267482
TRINITY_DN561_c0_g1_i2			28.6401	-10.7324	2.92806	-3.66536	0.000246987	0.0267482
TRINITY_DN11007_c2_g1_i1	FCPA	Q08584	11.5868	-2.67667	0.731337	-3.65997	0.000252246	0.0268255
TRINITY_DN4731_c0_g1_i1	THIO	O96952	24.1022	7.03178	1.92138	3.65975	0.000252464	0.0268255
TRINITY_DN13232_c0_g1_i3	ODAD1	F1N2N9	2.97388	-4.41825	1.21049	-3.64996	0.000262283	0.0276084
TRINITY_DN17683_c0_g1_i1	RPL44	P27075	56.097	5.40785	1.48386	3.64444	0.000267972	0.027946
TRINITY_DN5806_c0_g2_i1	RpL37-1	Q9VXX8	25.2909	-10.65	2.92821	-3.63704	0.000275794	0.0284979
TRINITY_DN24426_c0_g2_i1		Q01528	7.21592	-2.77442	0.76392	-3.63182	0.000281428	0.0288156
TRINITY_DN12363_c0_g2_i1	CENPF	P49454	15.2635	-1.67149	0.461099	-3.62501	0.000288948	0.0291548
TRINITY_DN14456_c0_g2_i12	TDRKH	Q9Y2W6	5.86933	4.79229	1.32232	3.62415	0.000289917	0.0291548
TRINITY_DN70870_c0_g1_i1	Flna	Q8BTM8	6.20602	1.92168	0.531299	3.61694	0.000298105	0.0294523
TRINITY_DN887_c0_g1_i4	TUBA3	O22349	8.15579	-4.35169	1.20259	-3.61859	0.000296215	0.0294523
TRINITY_DN5496_c0_g1_i1	CKM	P00565	12.0363	6.21055	1.72761	3.59487	0.000324554	0.0314268
TRINITY_DN17717_c0_g1_i1	mafb	Q6DE84	15.3472	6.25642	1.74219	3.59113	0.000329252	0.0314268
TRINITY_DN188920_c0_g1_i1	Rpl12	P23358	10.4432	5.70317	1.58744	3.59268	0.000327296	0.0314268
TRINITY_DN3790_c0_g2_i1	Septin1	P42207	14.8634	6.61803	1.83994	3.59688	0.000322055	0.0314268
TRINITY_DN116948_c0_g1_i1	rpl7a	O57592	16.6299	-9.96486	2.77697	-3.58839	0.000332721	0.0314585
TRINITY_DN7887_c0_g1_i1	Usp4	B2GUZ1	4.10028	-4.75614	1.32613	-3.58648	0.00033517	0.0314585
TRINITY_DN524019_c0_g1_i1	rpl24	Q9DFQ7	14.6441	-9.75385	2.72701	-3.57675	0.000347892	0.0323827
TRINITY_DN27712_c0_g1_i4	CAPZB	P14315	4.19154	4.65092	1.30304	3.56929	0.00035795	0.0325394
TRINITY_DN1631_c0_g1_i1	Rpl15	P61314	34.5507	6.47217	1.81657	3.56286	0.000366836	0.0325394
TRINITY_DN176924_c0_g1_i2	RPL35	Q29361	14.0465	-9.75783	2.7388	-3.56281	0.000366909	0.0325394
TRINITY_DN38701_c0_g1_i1	RPL7	Q5ZJ56	13.6178	-9.63103	2.70001	-3.56704	0.000361035	0.0325394
TRINITY_DN4838_c0_g1_i1	Rps5	P97461	39.7	4.75299	1.33273	3.56637	0.000361962	0.0325394
TRINITY_DN24763_c0_g1_i2	Ube2l3	P68037	20.7171	6.68361	1.87151	3.57124	0.000355299	0.0325394
TRINITY_DN12463_c0_g1_i1		O02414	13.1352	5.92146	1.66332	3.56002	0.000370831	0.0325522
TRINITY_DN7366_c0_g1_i1			15.3943	-2.7079	0.760945	-3.5586	0.000372834	0.0325522
TRINITY_DN6122_c0_g2_i2	EGF	Q00968	12.1002	-1.68839	0.476304	-3.54478	0.000392941	0.0340438
TRINITY_DN27131_c0_g1_i1	rps16	Q98TR7	37.8875	7.21569	2.03765	3.54119	0.000398327	0.0341101
TRINITY_DN92830_c0_g1_i1		P05434	5.50331	-2.61101	0.737524	-3.54024	0.000399763	0.0341101
TRINITY_DN186116_c0_g1_i1	eef-2	P29691	15.1381	-9.5929	2.71187	-3.53737	0.000404129	0.0342233
TRINITY_DN5493_c0_g1_i1	WAK2	Q9LMP1	3.50742	-3.6783	1.04078	-3.53419	0.000409024	0.0343793
TRINITY_DN30480_c0_g1_i1	RpLP0	P19889	16.6026	-9.68412	2.74282	-3.53072	0.000414431	0.0345758
TRINITY_DN48153_c0_g1_i1	RpL18	Q9VS34	19.3312	-10.314	2.92861	-3.52179	0.00042864	0.0348643
TRINITY_DN20057_c0_g1_i1	TUBB1	P12411	7.2376	-2.99686	0.849988	-3.52577	0.000422251	0.0348643
TRINITY_DN11462_c0_g1_i3			10.8557	-3.57853	1.0164	-3.52079	0.000430271	0.0348643
TRINITY_DN7770_c0_g1_i6			2.86732	-3.55351	1.00837	-3.524	0.00042508	0.0348643
TRINITY_DN59425_c0_g1_i3	nudt18	Q568Q0	7.46665	5.54174	1.57591	3.51654	0.00043721	0.0351736
TRINITY_DN14040_c0_g1_i8	ANT18	P51106	12.1456	1.65085	0.470762	3.50676	0.000453594	0.0361342
TRINITY_DN37917_c0_g1_i5	FCPE	Q41093	8.32059	-2.96978	0.847153	-3.50561	0.000455567	0.0361342
TRINITY_DN5319_c0_g1_i1			26.3106	6.45548	1.84847	3.49234	0.000478801	0.0377114
TRINITY_DN19450_c1_g1_i1		Q9C5C4	18.5633	6.63672	1.90285	3.48779	0.000487036	0.0380936
TRINITY_DN34920_c0_g2_i1			3.70873	-4.35084	1.24841	-3.4851	0.000491955	0.0382131
TRINITY_DN31036_c0_g1_i1	eL12'/ eL12'-P	P02402	30.9946	4.10839	1.18179	3.47642	0.000508154	0.0388082
TRINITY_DN19269_c0_g1_i1	H2AZ1	Q6YNC8	13.0412	6.39207	1.8392	3.47547	0.000509954	0.0388082
TRINITY_DN61206_c0_g1_i1	psiD	A0A286LEZ8	28.4373	6.77521	1.94838	3.47735	0.000506393	0.0388082
TRINITY_DN686100_c0_g1_i1	rpl31	Q9IA76	17.9149	-10.1626	2.92875	-3.46995	0.00052056	0.0393494
TRINITY_DN406378_c0_g1_i1		Q26636	8.37054	5.47939	1.58195	3.46369	0.000532812	0.0400071
TRINITY_DN11007_c0_g1_i2	FCPA; FCPB	Q42395	7.29754	-3.05036	0.882346	-3.4571	0.000546024	0.0407276
TRINITY_DN541_c0_g1_i1	RPL5	Q4KTI3	26.452	6.42226	1.8654	3.44284	0.00057565	0.0426549
TRINITY_DN23613_c0_g1_i1	NUAK1	O60285	11.0862	6.19595	1.80246	3.4375	0.000587103	0.0429385
TRINITY_DN150926_c0_g1_i1			18.6956	1.91702	0.557503	3.43858	0.000584769	0.0429385
TRINITY_DN27770_c0_g1_i1	rpl27	Q7ZV82	16.1181	-10.0234	2.92885	-3.42228	0.000620972	0.0447652
TRINITY_DN18886_c0_g1_i2			5.61955	-4.26699	1.24731	-3.42096	0.000624003	0.0447652
TRINITY_DN5808_c0_g1_i1			36.6641	7.54932	2.2051	3.42356	0.000618055	0.0447652
TRINITY_DN15125_c0_g1_i1	Dpt	Q9QZZ6	3.62983	-1.65369	0.4841	-3.416	0.000635475	0.0452686
TRINITY_DN33236_c0_g1_i1	duoxa1	Q6DDK3	81.5113	6.62757	1.94102	3.41447	0.000639057	0.0452686
TRINITY_DN58393_c0_g1_i1			7.14863	4.38926	1.29018	3.40206	0.00066881	0.04708
TRINITY_DN47490_c0_g1_i1	Rpl19	P84100	15.0416	-4.32395	1.27298	-3.39672	0.000681999	0.0474157
TRINITY_DN21518_c0_g1_i1	RPL26	Q95WA0	14.6509	-9.95068	2.92898	-3.39732	0.000680505	0.0474157
TRINITY_DN44567_c0_g1_i1		P27166	3.99039	-3.88401	1.14764	-3.38434	0.000713496	0.04911
TRINITY_DN2250_c0_g1_i2	gatm	Q6PH19	3.93285	-4.12042	1.21772	-3.38373	0.000715089	0.04911
TRINITY_DN8873_c0_g1_i1	PDIA3	Q8JG64	11.0919	5.75655	1.70529	3.3757	0.000736284	0.0498553
TRINITY_DN9169_c0_g1_i1	ssr1	P45433	10.6345	6.10071	1.8067	3.37672	0.000733561	0.0498553
TRINITY_DN26023_c0_g1_i2		P10994	15.7072	-3.8212	1.13234	-3.3746	0.000739219	0.0498553
TRINITY_DN59135_c0_g1_i1			70.9258	1.73476	0.515321	3.36636	0.000761667	0.0510634
TRINITY_DN31186_c0_g1_i2		P53445	11.0043	6.04984	1.79903	3.36283	0.000771468	0.0514145
TRINITY_DN8191_c0_g1_i1	Chmp5	Q4QQV8	20.9042	6.9196	2.06078	3.35775	0.000785793	0.0520611
TRINITY_DN464_c0_g1_i5	Cltc	Q68FD5	8.07017	5.65079	1.6891	3.34544	0.000821507	0.0526489
TRINITY_DN48909_c0_g2_i1	GSR	A2TIL1	8.63235	5.84342	1.74771	3.34347	0.000827387	0.0526489
TRINITY_DN2956_c0_g1_i1	RPS21	Q4KTC0	17.4481	5.48595	1.6383	3.34857	0.000812293	0.0526489
TRINITY_DN2380_c0_g1_i1	rps4	Q90YS0	83.9845	6.37662	1.90372	3.34956	0.000809413	0.0526489
TRINITY_DN21135_c0_g1_i2	Rps6	P62755	12.8546	-9.80734	2.92921	-3.34812	0.000813611	0.0526489
TRINITY_DN28605_c0_g1_i2			3.78319	-3.57451	1.06899	-3.34381	0.000826352	0.0526489
TRINITY_DN6493_c0_g1_i1			3.11382	-4.94692	1.47662	-3.35016	0.000807651	0.0526489
TRINITY_DN15148_c0_g2_i1	MYO1E	Q12965	3.48514	-2.31045	0.692007	-3.33877	0.000841505	0.052949
TRINITY_DN33173_c0_g1_i1	STMN1	Q6DUB7	6.34446	-3.0229	0.90499	-3.34026	0.000837014	0.052949
TRINITY_DN37060_c0_g1_i1	naca	Q8AWF2	12.3895	-9.75667	2.92925	-3.33077	0.000866048	0.0541906
TRINITY_DN17682_c0_g1_i1	CAP2	Q5R5X8	16.1947	6.65184	2.0029	3.32111	0.000896602	0.0557924
TRINITY_DN43661_c0_g1_i2	EEF1B	P34826	12.5189	-9.70658	2.92944	-3.31346	0.000921487	0.0561011
TRINITY_DN16823_c0_g2_i1	Rpl11	P62914	61.9846	6.22045	1.87702	3.31401	0.000919694	0.0561011
TRINITY_DN9429_c0_g1_i1	RPL15	P79324	11.9591	-9.70955	2.92943	-3.31449	0.000918104	0.0561011
TRINITY_DN2409_c0_g1_i2			5.78662	-2.8403	0.856407	-3.31653	0.000911428	0.0561011
TRINITY_DN34520_c0_g1_i1	RpS10	Q962R9	12.7168	-9.69589	2.92919	-3.3101	0.000932637	0.0564747
TRINITY_DN17292_c0_g1_i1	rpl13	Q90Z10	12.9696	-9.65615	2.9294	-3.29629	0.000979709	0.0590078
TRINITY_DN53261_c1_g1_i1	Rpl12	P23358	13.4693	-9.64354	2.92935	-3.29204	0.000994622	0.0593287
TRINITY_DN20010_c0_g1_i2			33.708	-0.566087	0.17197	-3.29178	0.000995572	0.0593287
TRINITY_DN23808_c0_g1_i1			5.4328	-2.21307	0.672751	-3.28958	0.00100337	0.0594786
TRINITY_DN6044_c0_g1_i2	Ckmt2	P09605	9.05754	-1.36892	0.417586	-3.27817	0.00104482	0.0606587
TRINITY_DN26610_c0_g1_i2	rpl18a	Q7ZWJ4	9.90555	5.53514	1.68664	3.28177	0.00103159	0.0606587
TRINITY_DN1249_c0_g1_i11			31.9875	7.72492	2.35544	3.2796	0.00103953	0.0606587
TRINITY_DN132278_c0_g1_i2			4.61882	-3.86301	1.17783	-3.27977	0.00103892	0.0606587
TRINITY_DN2364_c0_g1_i1	RpL10	O96647	62.22	6.03014	1.84036	3.27661	0.0010506	0.0606817
TRINITY_DN13028_c0_g1_i1	Pabpc1	P29341	68.5704	5.25508	1.60474	3.27472	0.00105766	0.0607779
TRINITY_DN12405_c0_g1_i2	Cp1	Q95029	15.0048	6.53415	1.99802	3.27031	0.00107429	0.0607906
TRINITY_DN41069_c1_g1_i5	DPYS	Q14117	5.99611	5.34962	1.63549	3.27096	0.00107183	0.0607906
TRINITY_DN206539_c0_g1_i1	RPL18A	Q02543	12.2659	-9.58217	2.92936	-3.27108	0.00107137	0.0607906
TRINITY_DN23410_c0_g1_i2	Slc24a4	Q8CGQ8	9.95499	-1.46445	0.447988	-3.26895	0.00107947	0.0607906
TRINITY_DN22148_c0_g1_i2			5.40123	-2.26787	0.69452	-3.26539	0.00109315	0.0612545
TRINITY_DN3247_c0_g1_i1	MVP	Q5EAJ7	10.2431	5.82779	1.78765	3.26003	0.00111402	0.0619278
TRINITY_DN15522_c0_g1_i1	Myo1e	E9Q634	6.75523	5.42055	1.66301	3.25948	0.00111616	0.0619278
TRINITY_DN8626_c0_g2_i1	RPL22	P67985	32.8605	7.08188	2.17466	3.25654	0.00112779	0.0622664
TRINITY_DN32856_c0_g1_i1	Rpl34	Q9D1R9	16.8124	5.59551	1.72047	3.25231	0.00114471	0.0625865
TRINITY_DN3517_c0_g1_i10			4.87972	-4.02631	1.23761	-3.25328	0.00114079	0.0625865
TRINITY_DN20989_c0_g1_i2		P19984	7.8856	-5.26589	1.62291	-3.24472	0.00117566	0.0639682
TRINITY_DN40689_c0_g1_i1	DBF4B	Q8NFT6	3.181	-2.11716	0.653529	-3.23958	0.00119708	0.0648205
TRINITY_DN68633_c0_g1_i1	rps13	P47772	11.1827	-3.05448	0.943712	-3.23667	0.00120934	0.0651715
TRINITY_DN15135_c0_g1_i1			6.90644	2.82483	0.873427	3.23419	0.0012199	0.0654275
TRINITY_DN12437_c0_g1_i2	HSP90B1	P08110	7.70795	5.59268	1.73185	3.22932	0.00124086	0.0659235
TRINITY_DN26611_c0_g1_i1	IQCH	Q86VS3	15.2345	-0.545206	0.168818	-3.22956	0.00123982	0.0659235
TRINITY_DN630155_c0_g1_i1		P18699	2.66014	-2.25575	0.701322	-3.21642	0.001298	0.066151
TRINITY_DN27934_c0_g1_i7	ATPsynbeta	Q05825	5.43919	5.17601	1.60698	3.22095	0.00127767	0.066151
TRINITY_DN27993_c0_g1_i1	GLB1L2	Q8IW92	12.0879	6.44535	2.0034	3.2172	0.00129448	0.066151
TRINITY_DN9275_c0_g1_i2	NFKB1	Q04861	6.93922	5.25734	1.63277	3.21989	0.0012824	0.066151
TRINITY_DN2226_c0_g1_i3	RHO	P01122	12.7699	5.04851	1.56577	3.2243	0.00126279	0.066151
TRINITY_DN3043_c0_g1_i1	rpl27	Q7ZV82	36.0429	5.91544	1.83759	3.21913	0.00128582	0.066151
TRINITY_DN21372_c0_g1_i1	RPS10	O77302	103.215	7.59187	2.35974	3.21725	0.00129425	0.066151
TRINITY_DN23164_c0_g1_i1	RPS26	P27085	29.1216	5.83516	1.81102	3.22202	0.0012729	0.066151
TRINITY_DN944_c0_g1_i4			3.48588	-3.58587	1.11216	-3.22424	0.00126306	0.066151
TRINITY_DN8644_c0_g1_i1	Dsp1	Q24537	3.701	3.88575	1.21096	3.20882	0.00133279	0.0675661
TRINITY_DN38196_c0_g1_i2	reck	A0A0R4IKU3	3.21464	-1.06551	0.332167	-3.20775	0.00133776	0.0675661
TRINITY_DN36630_c0_g1_i2	AGRN	P31696	6.23754	-4.10371	1.28008	-3.20582	0.00134677	0.0677174
TRINITY_DN19956_c0_g1_i1	RPL27A	Q4R723	65.7601	6.18087	1.93133	3.20032	0.00137274	0.0687162
TRINITY_DN22072_c0_g1_i3	Bahd1	Q497V6	10.2438	-0.564857	0.176866	-3.19371	0.0014046	0.0696914
TRINITY_DN17731_c0_g1_i2	Clta	O08585	23.8016	6.7293	2.10701	3.19376	0.00140433	0.0696914
TRINITY_DN8770_c0_g1_i2			5.29563	-2.26122	0.708718	-3.19058	0.00141985	0.0701395
TRINITY_DN3699_c0_g1_i2	Septin2	P54359	11.0227	6.1614	1.93252	3.18827	0.00143125	0.0703938
TRINITY_DN5947_c0_g1_i1	RpL9	P50882	12.4857	-9.32627	2.92958	-3.18348	0.00145514	0.0712575
TRINITY_DN30284_c0_g1_i1		Q5RF24	11.4168	6.26181	1.96885	3.18044	0.0014705	0.0716981
TRINITY_DN115996_c0_g1_i1		P62972	5.8428	-2.85226	0.89869	-3.17379	0.00150461	0.0727314
TRINITY_DN469_c1_g1_i1			5.70945	5.16654	1.62748	3.17456	0.00150064	0.0727314
TRINITY_DN123569_c0_g2_i1			4.44585	1.04677	0.330822	3.16415	0.00155537	0.0748639
TRINITY_DN3579_c0_g1_i2			43.6873	6.8482	2.16594	3.16177	0.00156814	0.0751573
TRINITY_DN41986_c0_g2_i1	LTBP1	Q14766	3.99584	-4.34814	1.37797	-3.15548	0.00160237	0.0761601
TRINITY_DN5476_c0_g4_i1	Rpl3	P27659	30.5648	6.80833	2.15765	3.15544	0.00160259	0.0761601
TRINITY_DN11021_c0_g1_i1	Klhl2	F1LZF0	4.62521	-3.5545	1.12809	-3.15091	0.00162764	0.0770255
TRINITY_DN15931_c0_g2_i2	Ift57	Q8BXG3	10.904	-0.569064	0.181393	-3.13719	0.00170574	0.0803839
TRINITY_DN35162_c0_g1_i1		Q3SZ45	20.0077	6.60544	2.10879	3.13234	0.00173418	0.0813835
TRINITY_DN5096_c0_g1_i5	CNR11	D9HP27	76.9477	7.85824	2.51022	3.1305	0.00174509	0.081556
TRINITY_DN14299_c0_g1_i2			13.8903	6.81959	2.18037	3.12772	0.00176166	0.0819898
TRINITY_DN4785_c0_g3_i1	Fau	P62862	24.4639	1.04434	0.33468	3.12041	0.00180602	0.0837087
TRINITY_DN3714_c0_g1_i1	bs	Q24535	149.079	5.20234	1.66883	3.11736	0.00182481	0.0838891
TRINITY_DN95142_c0_g2_i2	Smok2b	Q9QYZ3	8.21864	-2.27915	0.730874	-3.11839	0.00181844	0.0838891
TRINITY_DN16926_c0_g1_i1	14-3-3epsilon	P92177	9.84364	5.67241	1.82295	3.11167	0.00186035	0.0851753
TRINITY_DN95880_c0_g1_i1		P13630	8.79276	-6.26885	2.01865	-3.10548	0.00189973	0.0866262
TRINITY_DN4480_c0_g1_i1	fimA	P54680	4.56647	4.31984	1.3919	3.10357	0.00191204	0.086836
TRINITY_DN5552_c0_g1_i1	MAP1LC3C	Q9BXW4	11.6253	5.54199	1.7868	3.10162	0.00192464	0.0870569
TRINITY_DN1801_c0_g3_i1	RAB5C	Q98932	4.93162	5.23811	1.6907	3.09819	0.00194705	0.0871196
TRINITY_DN7036_c0_g1_i1	rpl18	Q90YV0	8.98279	5.00502	1.61544	3.09824	0.00194673	0.0871196
TRINITY_DN36504_c0_g1_i1			9.93751	-3.18015	1.02656	-3.09786	0.00194923	0.0871196
TRINITY_DN19085_c0_g1_i2	CLSPN	Q9HAW4	27.3659	7.21826	2.33451	3.09198	0.00198829	0.0885143
TRINITY_DN1391_c0_g1_i5		P18426	12.7705	0.778075	0.252138	3.08591	0.00202933	0.0899858
TRINITY_DN25755_c0_g1_i1		Q6UFZ9	30.9398	7.26272	2.35813	3.07986	0.00207095	0.091471
TRINITY_DN1768_c1_g2_i1	RAS2	P38976	10.4664	5.08459	1.65296	3.07605	0.00209761	0.0922868
TRINITY_DN143763_c0_g1_i4	PSMA1	Q5REN2	19.0279	-0.446579	0.145252	-3.07452	0.00210843	0.0924018
TRINITY_DN15963_c0_g1_i1	HSPA8	Q5NVM9	18.8633	6.48603	2.11196	3.0711	0.0021327	0.0927437
TRINITY_DN5918_c0_g1_i1	rpl13	Q90Z10	9.08789	5.02778	1.63677	3.07177	0.00212797	0.0927437
TRINITY_DN5918_c1_g1_i1	rpl13	Q90Z10	39.5436	7.35345	2.4009	3.06279	0.0021928	0.0949905
TRINITY_DN30219_c0_g1_i2		Q95K40	16.6447	-0.615994	0.201314	-3.05986	0.00221441	0.0955589
TRINITY_DN3691_c0_g1_i2			9.90891	-1.35357	0.442767	-3.05706	0.00223518	0.0960871
TRINITY_DN24849_c0_g1_i1	cimip2b	A9JS51	9.52879	-0.97436	0.318998	-3.05444	0.00225482	0.0961971
TRINITY_DN2359_c0_g1_i1			15.8961	7.39872	2.42171	3.05516	0.00224942	0.0961971
TRINITY_DN8127_c0_g1_i4	cfaD	Q54TR1	12.6504	6.10363	2.00116	3.05004	0.00228809	0.0968826
TRINITY_DN56628_c0_g1_i1	rps24	O42387	9.11988	4.91251	1.61039	3.05051	0.00228457	0.0968826
TRINITY_DN1954_c0_g1_i1		Q8WQ47	3.69211	-2.47262	0.813142	-3.04082	0.00235932	0.099405
TRINITY_DN30541_c0_g2_i1	rps25	Q6PBI5	16.5481	-2.80132	0.92181	-3.03894	0.00237414	0.099405
TRINITY_DN12058_c0_g1_i1			3.68404	-4.23561	1.39373	-3.03905	0.00237323	0.099405
TRINITY_DN3790_c0_g6_i2	SEPTIN7	Q5R481	4.82005	2.90056	0.954902	3.03755	0.00238512	0.0994948
TRINITY_DN13568_c0_g2_i1	Nid2	O88322	6.12819	-2.76325	0.910329	-3.03544	0.00240181	0.0998216

### Sheet: Symbiont Density
Transcript ID	Gene Name	spID	baseMean	log2FoldChange	lfcSE	stat	pvalue	padj
TRINITY_DN65416_c0_g1_i1			30.6073	-30	1.49577	-20.0566	1.76783e-89	9.2829e-86
TRINITY_DN736596_c0_g1_i1		O01725	23.6581	-7.56836	0.902803	-8.38318	5.15149e-17	1.35252e-13
TRINITY_DN26083_c0_g1_i5	ass1	Q66I24	46.8358	0.943591	0.197189	4.78521	1.70806e-06	0.00298968
TRINITY_DN70561_c0_g1_i1		P80164	33.4628	6.61468	1.46866	4.50389	6.67204e-06	0.00875871
TRINITY_DN56469_c0_g1_i1		P17594	29.9435	-6.4733	1.49671	-4.325	1.52529e-05	0.0100116
TRINITY_DN43208_c0_g1_i1	RPL13A	Q4R8Z2	12.1755	5.27628	1.21853	4.33005	1.49075e-05	0.0100116
TRINITY_DN8125_c0_g1_i1	SPSB3	Q6PJ21	19.5473	0.360718	0.0820228	4.39778	1.09365e-05	0.0100116
TRINITY_DN10704_c0_g1_i11			21.0886	0.555546	0.128024	4.3394	1.42875e-05	0.0100116
TRINITY_DN30480_c0_g1_i1	RpLP0	P19889	16.6026	5.81088	1.37917	4.21331	2.51653e-05	0.0132143
TRINITY_DN561_c0_g1_i2			28.6401	6.23023	1.47389	4.22707	2.36753e-05	0.0132143
TRINITY_DN7804_c0_g1_i1	RpLP1	P08570	22.2281	5.90082	1.41678	4.16496	3.1141e-05	0.0148656
TRINITY_DN5806_c0_g2_i1	RpL37-1	Q9VXX8	25.2909	6.03315	1.47394	4.0932	4.25465e-05	0.0186176
TRINITY_DN186116_c0_g1_i1	eef-2	P29691	15.1381	5.47763	1.3634	4.01762	5.87879e-05	0.0237458
TRINITY_DN48153_c0_g1_i1	RpL18	Q9VS34	19.3312	5.89221	1.47408	3.99723	6.40887e-05	0.0240378
TRINITY_DN686100_c0_g1_i1	rpl31	Q9IA76	17.9149	5.86486	1.47412	3.97855	6.93363e-05	0.0242723
TRINITY_DN116948_c0_g1_i1	rpl7a	O57592	16.6299	5.52463	1.3967	3.95549	7.6379e-05	0.0250666
TRINITY_DN524019_c0_g1_i1	rpl24	Q9DFQ7	14.6441	5.38082	1.37114	3.92433	8.69705e-05	0.0268637
TRINITY_DN27770_c0_g1_i1	rpl27	Q7ZV82	16.1181	5.76294	1.47415	3.90933	9.25514e-05	0.0269993
TRINITY_DN53261_c1_g1_i1	Rpl12	P23358	13.4693	5.71586	1.4743	3.877	0.000105753	0.027665
TRINITY_DN17292_c0_g1_i1	rpl13	Q90Z10	12.9696	5.68933	1.47432	3.85896	0.000113872	0.027665
TRINITY_DN176924_c0_g1_i2	RPL35	Q29361	14.0465	5.30848	1.37717	3.85462	0.000115907	0.027665
TRINITY_DN5947_c0_g1_i1	RpL9	P50882	12.4857	5.7064	1.47436	3.87042	0.000108648	0.027665
TRINITY_DN6540_c0_g1_i2	SH3RF3	Q8TEJ3	13.3922	0.251189	0.0654103	3.8402	0.000122933	0.0280662
TRINITY_DN21518_c0_g1_i1	RPL26	Q95WA0	14.6509	5.57331	1.4742	3.78056	0.000156477	0.0316023
TRINITY_DN38701_c0_g1_i1	RPL7	Q5ZJ56	13.6178	5.14167	1.35737	3.78795	0.000151894	0.0316023
TRINITY_DN83020_c0_g1_i1	RPS3A	P49395	10.8317	-1.94312	0.511923	-3.79573	0.000147212	0.0316023
TRINITY_DN9429_c0_g1_i1	RPL15	P79324	11.9591	5.51128	1.47434	3.73813	0.000185394	0.0324501
TRINITY_DN206539_c0_g1_i1	RPL18A	Q02543	12.2659	5.52577	1.47431	3.74804	0.000178223	0.0324501
TRINITY_DN21135_c0_g1_i2	Rps6	P62755	12.8546	5.5135	1.47427	3.73981	0.000184161	0.0324501
TRINITY_DN14833_c0_g1_i8			199.611	-1.43365	0.381871	-3.75428	0.000173838	0.0324501
TRINITY_DN37060_c0_g1_i1	naca	Q8AWF2	12.3895	5.49776	1.47429	3.7291	0.000192166	0.0325504
TRINITY_DN34520_c0_g1_i1	RpS10	Q962R9	12.7168	5.46142	1.47426	3.70451	0.000211802	0.0347553
TRINITY_DN58064_c0_g1_i1	ncalda	A9JTH1	9.31612	-0.615684	0.167341	-3.67921	0.000233955	0.0372272
TRINITY_DN15125_c0_g2_i1	DPT	Q07507	32.732	-0.99895	0.27311	-3.65768	0.000254505	0.0391633
TRINITY_DN43661_c0_g1_i2	EEF1B	P34826	12.5189	5.38314	1.47436	3.65118	0.000261039	0.0391633
TRINITY_DN39522_c2_g1_i1	RpLP1	P08570	19.9335	-1.87222	0.517592	-3.61717	0.000297842	0.0434435
TRINITY_DN10106_c0_g1_i1	PRDX1	P0CB50	22.3687	0.312613	0.0874397	3.57518	0.000349989	0.0487013
TRINITY_DN416416_c0_g1_i1	Rps26	P62856	14.4649	-2.15575	0.603284	-3.57335	0.000352438	0.0487013
TRINITY_DN46102_c0_g1_i2	PRDX5	P30044	90.0854	0.488507	0.137834	3.54417	0.000393856	0.0530291
TRINITY_DN2141_c0_g1_i13			49.3491	5.20177	1.47369	3.52975	0.000415955	0.0532727
TRINITY_DN99014_c0_g1_i1			21.9962	0.237045	0.0670942	3.53301	0.000410854	0.0532727
TRINITY_DN744016_c0_g1_i1	HEBP2	Q9Y5Z4	31.4741	5.19017	1.47343	3.52252	0.000427468	0.0534437
TRINITY_DN22425_c0_g1_i1	Selp	P98106	70.9838	4.93628	1.4143	3.49027	0.000482527	0.0589244
TRINITY_DN6867_c0_g1_i5			42.4332	0.316598	0.0909129	3.48243	0.000496886	0.0592988
TRINITY_DN1052_c0_g1_i1	EGF1	P10079	86.3552	4.94661	1.42913	3.46127	0.000537635	0.0601466
TRINITY_DN44226_c0_g1_i7			53.5621	-0.481058	0.139139	-3.45738	0.000545452	0.0601466
TRINITY_DN6818_c0_g1_i4			83.5948	4.93448	1.42811	3.45524	0.000549807	0.0601466
TRINITY_DN77156_c0_g1_i1			37.0857	0.210855	0.0607736	3.46951	0.000521408	0.0601466
TRINITY_DN38790_c0_g1_i1			9.68198	-0.6646	0.192912	-3.44509	0.000570867	0.061176
TRINITY_DN6103_c0_g1_i1	Higd1c	Q76I25	62.671	0.788054	0.229113	3.43959	0.000582605	0.0611852
TRINITY_DN5966_c0_g1_i5	eef2.1.L	Q7ZXP8	23.7409	-5.06348	1.49388	-3.38949	0.000700226	0.0718181
TRINITY_DN11966_c0_g1_i11			34.076	4.55055	1.34837	3.37485	0.00073856	0.0718181
TRINITY_DN21984_c0_g1_i2			10.3915	-0.600749	0.177477	-3.38494	0.000711942	0.0718181
TRINITY_DN337219_c0_g1_i1			14.9999	-0.492737	0.145821	-3.37906	0.000727351	0.0718181
TRINITY_DN15539_c0_g1_i1		P42577	44.5977	4.94196	1.47156	3.35831	0.000784201	0.0748698
TRINITY_DN668646_c0_g1_i1			16.1883	-0.587001	0.176292	-3.3297	0.000869396	0.0815214
TRINITY_DN25737_c0_g1_i4			21.7429	4.96493	1.49369	3.32395	0.000887527	0.0817615
TRINITY_DN21206_c0_g1_i1			11.0182	0.910676	0.275245	3.3086	0.000937635	0.0823949
TRINITY_DN28549_c0_g1_i1			88.4504	0.231298	0.0699323	3.30746	0.000941477	0.0823949
TRINITY_DN35308_c0_g1_i2			39.2531	-0.723407	0.218104	-3.3168	0.000910538	0.0823949
TRINITY_DN2762_c0_g1_i2	AOX1	Q8NKE2	22.4628	0.497254	0.151326	3.28597	0.00101632	0.0874868
TRINITY_DN39324_c0_g1_i1	RPL6	Q58DQ3	69.6375	4.58469	1.39724	3.28125	0.0010335	0.0875306
TRINITY_DN32544_c0_g1_i2	SCO1	A1A4J8	23.5205	0.198069	0.0606375	3.26645	0.00108905	0.0906009
TRINITY_DN60571_c0_g1_i2			12.5829	-0.356703	0.109334	-3.26252	0.00110426	0.0906009
TRINITY_DN582358_c0_g1_i1		B3RTL9	9.96684	-0.578941	0.178926	-3.23565	0.00121367	0.0951191
TRINITY_DN19591_c0_g1_i1	hdc	A7MVI6	35.4641	4.76998	1.47374	3.23664	0.00120945	0.0951191
TRINITY_DN30278_c0_g1_i1	RpL23	P48159	17.4795	4.48614	1.3853	3.23839	0.00120206	0.0951191
TRINITY_DN52034_c0_g1_i1	SUN2	Q9UH99	13.1363	0.212577	0.0660045	3.22065	0.00127901	0.0981546
TRINITY_DN34985_c0_g1_i2	Xbp1	Q9R1S4	51.3403	0.173008	0.0538276	3.21411	0.00130848	0.0981546
TRINITY_DN9264_c0_g1_i2			26.5619	0.291694	0.0907379	3.21469	0.00130585	0.0981546
TRINITY_DN49484_c0_g1_i1			26.3865	1.04355	0.325583	3.20517	0.00134982	0.0998294

### Sheet: Symbiont X Immune
	Gene Name	spID	baseMean	log2FoldChange	lfcSE	stat	pvalue	padj
TRINITY_DN19976_c1_g1_i1			4.28973	29.4167	3.17716	9.25879	2.0677e-20	2.37496e-16
TRINITY_DN40294_c0_g1_i1		P18320	14.8926	28.5064	3.13847	9.08289	1.05732e-19	6.07219e-16
TRINITY_DN16234_c0_g1_i1			10.8766	28.5972	3.1769	9.00161	2.22422e-19	6.38686e-16
TRINITY_DN19976_c1_g3_i1			2.61017	28.6991	3.1806	9.02317	1.82718e-19	6.38686e-16
TRINITY_DN22940_c0_g1_i4			11.2754	28.505	3.17669	8.97317	2.88114e-19	6.61855e-16
TRINITY_DN59530_c0_g1_i1	RpS8	Q8WQI5	9.99596	28.2677	3.17708	8.89737	5.71845e-19	9.38316e-16
TRINITY_DN3419_c0_g2_i2			10.806	28.3016	3.17755	8.90676	5.25475e-19	9.38316e-16
TRINITY_DN34669_c0_g1_i1	ANXB12	P26256	11.4864	28.2157	3.17727	8.8805	6.65599e-19	9.55634e-16
TRINITY_DN310573_c0_g1_i1	14-3-3zeta	Q1HR36	10.2356	27.993	3.17782	8.80889	1.26393e-18	1.61305e-15
TRINITY_DN1760_c0_g1_i1	RpS25	P48588	9.50139	27.7959	3.17817	8.74588	2.21277e-18	2.53819e-15
TRINITY_DN25783_c0_g1_i1			29.8691	27.7385	3.17546	8.73527	2.43079e-18	2.53819e-15
TRINITY_DN51337_c0_g1_i2			20.7174	27.6065	3.17625	8.69154	3.57547e-18	3.42232e-15
TRINITY_DN69886_c0_g1_i1	Csmd3	Q80T79	15.6529	27.1889	3.1777	8.55616	1.16689e-17	9.57353e-15
TRINITY_DN5589_c0_g1_i1			15.0521	27.1944	3.17718	8.55929	1.13569e-17	9.57353e-15
TRINITY_DN5966_c0_g1_i5	eef2.1.L	Q7ZXP8	23.7409	-26.8727	3.18329	-8.4418	3.12497e-17	2.3929e-14
TRINITY_DN23815_c0_g1_i2			24.7846	-22.6736	3.18504	-7.11879	1.0888e-12	7.8162e-10
TRINITY_DN22500_c0_g1_i1	Epdr1	Q5XII0	34.9874	-19.9242	2.83613	-7.02513	2.13875e-12	1.44504e-09
TRINITY_DN11966_c0_g1_i11			34.076	-19.7291	2.81606	-7.0059	2.45402e-12	1.56593e-09
TRINITY_DN2970_c0_g1_i1	CNR11	D9HP27	41.7042	-19.8118	2.83137	-6.99727	2.61002e-12	1.57783e-09
TRINITY_DN23433_c0_g1_i1	gelsolin	Q8MPM1	38.7504	-19.5972	2.8105	-6.97285	3.10579e-12	1.78366e-09
TRINITY_DN12804_c0_g1_i1	BETAA-AD	Q9LDK9	35.459	-20.0023	2.92429	-6.84004	7.9169e-12	4.33017e-09
TRINITY_DN56469_c0_g1_i1		P17594	29.9435	21.8167	3.19341	6.83178	8.38671e-12	4.35439e-09
TRINITY_DN5788_c0_g1_i2			32.9083	-19.1099	2.79949	-6.8262	8.71939e-12	4.35439e-09
TRINITY_DN6818_c0_g1_i4			83.5948	-20.1122	2.95206	-6.81294	9.56269e-12	4.57654e-09
TRINITY_DN19724_c0_g1_i1		Q66S13	46.2548	-19.2197	2.8415	-6.76394	1.34287e-11	6.14513e-09
TRINITY_DN22425_c0_g1_i1	Selp	P98106	70.9838	-19.654	2.9079	-6.75884	1.39103e-11	6.14513e-09
TRINITY_DN1052_c0_g1_i1	EGF1	P10079	86.3552	-19.8548	2.98013	-6.66238	2.69433e-11	1.14619e-08
TRINITY_DN39324_c0_g1_i1	RPL6	Q58DQ3	69.6375	-19.0443	2.90949	-6.54558	5.92654e-11	2.43115e-08
TRINITY_DN12756_c0_g1_i1	ca2	Q8UWA5	59.7436	-18.4975	2.97886	-6.20959	5.31217e-10	2.10399e-07
TRINITY_DN19591_c0_g1_i1	hdc	A7MVI6	35.4641	-19.7271	3.18287	-6.19788	5.72276e-10	2.19106e-07
TRINITY_DN2141_c0_g1_i13			49.3491	-19.6081	3.18273	-6.16079	7.23826e-10	2.68189e-07
TRINITY_DN18380_c0_g2_i6			21.5657	-19.1144	3.18624	-5.99905	1.98472e-09	7.12392e-07
TRINITY_DN744016_c0_g1_i1	HEBP2	Q9Y5Z4	31.4741	-18.7766	3.17715	-5.90989	3.42345e-09	1.19157e-06
TRINITY_DN34142_c0_g1_i1	Loxl4	Q924C6	33.945	-18.7659	3.18287	-5.89591	3.72623e-09	1.25881e-06
TRINITY_DN25046_c0_g1_i1			31.7405	-18.0411	3.18681	-5.66119	1.50323e-08	4.93317e-06
TRINITY_DN65416_c0_g1_i1			30.6073	-16.8008	3.18648	-5.27252	1.34565e-07	4.29338e-05
TRINITY_DN393176_c0_g1_i1			219.596	-16.5446	3.19397	-5.17995	2.21944e-07	6.88987e-05
TRINITY_DN561_c0_g1_i2			28.6401	13.7482	3.1665	4.34175	1.4135e-05	0.00427249
TRINITY_DN70561_c0_g1_i1		P80164	33.4628	13.4443	3.16043	4.25395	2.10032e-05	0.00618571
TRINITY_DN116948_c0_g1_i1	rpl7a	O57592	16.6299	12.7462	3.01551	4.22687	2.36969e-05	0.00680456
TRINITY_DN2949_c0_g1_i1			11.5077	-0.757466	0.181114	-4.18226	2.88622e-05	0.00808565
TRINITY_DN14702_c1_g1_i3	Vps37b	Q8R0J7	3.28901	-1.26696	0.317516	-3.99021	6.60148e-05	0.0180535
TRINITY_DN5806_c0_g2_i1	RpL37-1	Q9VXX8	25.2909	12.532	3.16105	3.96451	7.35453e-05	0.0196452
TRINITY_DN7673_c0_g1_i1	Ifi44	Q8BV66	129.994	0.369073	0.0940728	3.92327	8.73555e-05	0.0228038
TRINITY_DN37060_c0_g1_i1	naca	Q8AWF2	12.3895	12.1919	3.16841	3.84794	0.000119115	0.0304034
TRINITY_DN43208_c0_g1_i1	RPL13A	Q4R8Z2	12.1755	10.033	2.62557	3.82125	0.000132777	0.0331538
TRINITY_DN48153_c0_g1_i1	RpL18	Q9VS34	19.3312	12.0319	3.16128	3.80604	0.000141211	0.0337907
TRINITY_DN27770_c0_g1_i1	rpl27	Q7ZV82	16.1181	12.0497	3.16326	3.80929	0.000139369	0.0337907
TRINITY_DN176924_c0_g1_i2	RPL35	Q29361	14.0465	11.3052	2.99167	3.7789	0.000157524	0.036925
TRINITY_DN58037_c0_g2_i2			8.41305	1.72913	0.45951	3.76298	0.000167901	0.0385702
TRINITY_DN21135_c0_g1_i2	Rps6	P62755	12.8546	11.75	3.16533	3.71208	0.000205563	0.046296
TRINITY_DN38701_c0_g1_i1	RPL7	Q5ZJ56	13.6178	10.8698	2.94898	3.68597	0.000227835	0.0503253
TRINITY_DN15757_c0_g1_i1	EFCAB12	Q95LL8	7.56645	-0.963028	0.261635	-3.68081	0.000232496	0.0503858
TRINITY_DN686100_c0_g1_i1	rpl31	Q9IA76	17.9149	11.6046	3.15957	3.67285	0.000239857	0.0510186
TRINITY_DN9429_c0_g1_i1	RPL15	P79324	11.9591	11.5667	3.16478	3.65482	0.00025736	0.0537462
TRINITY_DN78908_c0_g1_i1			4.31785	-2.98126	0.820146	-3.63503	0.000277946	0.0570088
TRINITY_DN9623_c0_g1_i1		P04572	26.9727	11.3182	3.13687	3.60812	0.000308423	0.06215
TRINITY_DN7804_c0_g1_i1	RpLP1	P08570	22.2281	11.0111	3.08824	3.5655	0.000363164	0.0719189
TRINITY_DN77021_c0_g1_i1	ALKBH2	Q58DM4	2.25278	-1.34634	0.378677	-3.55538	0.000377438	0.0734788
TRINITY_DN524019_c0_g1_i1	rpl24	Q9DFQ7	14.6441	10.5645	2.99166	3.53132	0.000413498	0.0791573
TRINITY_DN21518_c0_g1_i1	RPL26	Q95WA0	14.6509	11.1042	3.15986	3.51415	0.000441165	0.0817294
TRINITY_DN34520_c0_g1_i1	RpS10	Q962R9	12.7168	11.1155	3.16132	3.5161	0.000437934	0.0817294
TRINITY_DN23167_c0_g1_i2	ERP29	P81628	21.7929	-0.525241	0.15033	-3.49392	0.000475985	0.0867804
TRINITY_DN186116_c0_g1_i1	eef-2	P29691	15.1381	10.3666	2.97315	3.48674	0.000488949	0.0877511
TRINITY_DN17292_c0_g1_i1	rpl13	Q90Z10	12.9696	10.992	3.15874	3.47987	0.000501659	0.088647
TRINITY_DN3875_c1_g2_i1			26.6498	2.15372	0.620419	3.4714	0.000517748	0.0901038
TRINITY_DN97605_c0_g1_i1			3.04304	-1.71078	0.494442	-3.46002	0.000540142	0.0925982
TRINITY_DN30480_c0_g1_i1	RpLP0	P19889	16.6026	10.4031	3.01103	3.45499	0.000550304	0.0929528
TRINITY_DN15134_c0_g1_i5			18.3966	-0.574466	0.166675	-3.44662	0.00056764	0.0944916
