## Supplementary File 2 for "Photosymbiont density is correlated with constitutive and induced immunity in the facultatively symbiotic coral, *Astrangia poculata*"

### Sheet: Immune Challenge
transcript	gene name	spID	log2FoldChange	padj	spID	name
TRINITY_DN12405_c0_g1_i2	Cp1	Q95029	6.53415	0.0607906	Q95029	Cp1
TRINITY_DN143763_c0_g1_i4	PSMA1	Q5REN2	-0.446579	0.0924018	Q5REN2	PSMA1
TRINITY_DN27484_c0_g2_i1	GAPDH	Q05025	5.31475	0.0243344	Q05025	GAPDH
TRINITY_DN4785_c0_g1_i1	FAU	P62861	3.11918	7.63e-05	P62861	FAU
TRINITY_DN4785_c0_g3_i1	Fau	P62862	1.04434	0.0837087	P62862	Fau
TRINITY_DN7092_c1_g2_i2	HSP90AA1	P30946	7.12674	0.00451011	P30946	HSP90AA1
TRINITY_DN8127_c0_g1_i4	cfaD	Q54TR1	6.10363	0.0968826	Q54TR1	cfaD
TRINITY_DN8968_c0_g1_i1	MSN	P26038	6.02733	0.0140569	P26038	MSN
TRINITY_DN9275_c0_g1_i2	NFKB1	Q04861	5.25734	0.066151	Q04861	NFKB1
TRINITY_DN186116_c0_g1_i1	eef-2	P29691	-9.5929	0.0342233	P29691	eef-2
TRINITY_DN22425_c0_g1_i1	Selp	P98106	13.285	0.000854995	P98106	Selp
TRINITY_DN4480_c0_g1_i1	fimA	P54680	4.31984	0.086836	P54680	fimA

### Sheet: Symbiont Density
transcript	gene name	spID	name	log2FoldChange	padj
TRINITY_DN34985_c0_g1_i2	Xbp1	Q9R1S4	Xbp1	0.173008	0.0981546
TRINITY_DN186116_c0_g1_i1	eef-2	P29691	eef-2	5.47763	0.0237458
TRINITY_DN22425_c0_g1_i1	Selp	P98106	Selp	4.93628	0.0589244
TRINITY_DN46102_c0_g1_i2	PRDX5	P30044	PRDX5	0.488507	0.0530291

### Sheet: Symbiont X Immune
transcript	gene name	spID	log2FoldChange	padj	spID	name
TRINITY_DN21135_c0_g1_i2	Rps6	P62755	11.75	0.046296	P62755	Rps6
TRINITY_DN7673_c0_g1_i1	Ifi44	Q8BV66	0.369073	0.0228038	Q8BV66	Ifi44
TRINITY_DN186116_c0_g1_i1	eef-2	P29691	10.3666	0.0877511	P29691	eef-2
TRINITY_DN22425_c0_g1_i1	Selp	P98106	-19.654	6.14513e-09	P98106	Selp
