## Supplementary File 3 for "Photosymbiont density is correlated with constitutive and induced immunity in the facultatively symbiotic coral, *Astrangia poculata*"

### Sheet: Immune Challenge
delta.rank	pval	level	nseqs	term	name	p.adj
-1307	5.15909e-13	2	72	GO:0003341	cilium movement	1.51574e-09
-1494	2.57772e-10	4	42	GO:0030317;GO:0060285;GO:0097722;GO:0001539	cilium-dependent cell motility	2.52445e-07
-1371	2.50141e-10	2	50	GO:0060294	cilium movement involved in cell motility	2.52445e-07
-686	1.50843e-09	2	187	GO:0007018	microtubule-based movement	1.10794e-06
-1792	1.87446e-08	5	23	GO:0007288	sperm axoneme assembly	1.10143e-05
-452	1.67738e-07	2	333	GO:0007017	microtubule-based process	8.21359e-05
-1135	1.15961e-06	4	43	GO:0001578;GO:0035082	microtubule bundle formation	0.000486704
-1105	7.59911e-05	6	30	GO:0070286	axonemal dynein complex assembly	0.0279077
971	0.000139838	2	36	GO:0002698	negative regulation of immune effector process	0.0456494
-1126	0.000172494	4	26	GO:0003351;GO:0006858	extracellular transport	0.0506786
1398	0.000392124	3	15	GO:0019731;GO:0019730	antimicrobial humoral response	0.0960049
-1640	0.000365764	2	11	GO:0036159	inner dynein arm assembly	0.0960049

### Sheet: Symbiont Density
delta.rank	pval	level	nseqs	term	name	p.adj
255	6.32675e-07	3	244	GO:0006412;GO:0043043;GO:0006518;GO:0043604;GO:0043603	amide metabolic process	0.00117614
272	5.21517e-05	2	136	GO:0006511;GO:0019941;GO:0051603;GO:0043632	proteolysis involved in protein catabolic process	0.0365893
275	5.90467e-05	2	130	GO:0070647;GO:0043687	post-translational protein modification	0.0365893
-453	7.9e-05	4	45	GO:1901136	carbohydrate derivative catabolic process	0.0367152

### Sheet: Symbiont x Immune
delta.rank	pval	level	nseqs	term	name	p.adj
844	4.5196e-24	2	350	GO:0006412;GO:0043043;GO:0006518;GO:0043604	peptide metabolic process	1.34096e-20
750	8.5616e-22	2	403	GO:0043603	amide metabolic process	1.27011e-18
667	2.84491e-20	2	479	GO:1901566	organonitrogen compound biosynthetic process	2.81362e-17
581	3.12548e-17	2	534	GO:0009059	macromolecule biosynthetic process	2.31832e-14
-1410	2.26486e-15	3	73	GO:0003341	cilium movement	1.34396e-12
-624	2.00698e-13	2	337	GO:0007017	microtubule-based process	9.92453e-11
-787	1.9656e-12	2	189	GO:0007018	microtubule-based movement	8.33133e-10
-1479	3.31437e-12	5	51	GO:0060294	cilium movement involved in cell motility	1.22922e-09
-1513	3.57341e-11	2	44	GO:0030317;GO:0060285;GO:0097722;GO:0001539	cilium-dependent cell motility	1.17803e-08
-1351	3.35068e-09	2	44	GO:0001578;GO:0035082	microtubule bundle formation	9.94146e-07
-747	4.10516e-09	3	145	GO:0000226	microtubule cytoskeleton organization	1.10727e-06
-614	1.79466e-07	7	170	GO:0006338	chromatin remodeling	4.43729e-05
-533	1.07904e-06	2	198	GO:0070925	organelle assembly	0.000246271
-1525	1.32459e-06	5	23	GO:0007288	sperm axoneme assembly	0.000280718
-563	2.11367e-06	3	167	GO:0060271;GO:0044782;GO:0120031;GO:0030031	cell projection assembly	0.000418084
1594	4.30171e-06	3	19	GO:0006032;GO:0006030;GO:1901072;GO:0046348	amino sugar catabolic process	0.000797698
-459	6.55963e-06	5	229	GO:0006325;GO:0071824	protein-DNA complex organization	0.00114485
1180	1.95116e-05	3	30	GO:0002181	cytoplasmic translation	0.00321617
-412	2.87606e-05	2	246	GO:0022402	cell cycle process	0.0044912
-1077	5.73222e-05	2	32	GO:0070286	axonemal dynein complex assembly	0.00850375
-446	7.87095e-05	3	185	GO:0010564	regulation of cell cycle process	0.010615
-313	7.69999e-05	1	393	GO:0022414	reproductive process	0.010615
-1136	9.6162e-05	2	27	GO:0003351;GO:0006858	extracellular transport	0.0113851
-1001	9.27577e-05	2	35	GO:0010389;GO:1902749	regulation of cell cycle G2/M phase transition	0.0113851
-272	9.88985e-05	3	517	GO:0046907	intracellular transport	0.0113851
-493	9.97684e-05	2	146	GO:1903047	mitotic cell cycle process	0.0113851
1085	0.000112764	2	29	GO:0006959	humoral immune response	0.0123915
-521	0.000155577	2	123	GO:0022412	cellular process involved in reproduction in multicellular organism	0.0164857
1166	0.000217684	5	23	GO:0006026	aminoglycan catabolic process	0.0215289
682	0.000214092	2	68	GO:0044085;GO:0022613	cellular component biogenesis	0.0215289
-1600	0.00024361	3	12	GO:0036159	inner dynein arm assembly	0.0233158
-339	0.000297951	2	274	GO:0003006	developmental process involved in reproduction	0.0276257
576	0.000307581	2	91	GO:1901136	carbohydrate derivative catabolic process	0.0276543
-283	0.000353456	4	391	GO:0030030;GO:0120036	cell projection organization	0.0308442
897	0.000382441	5	36	GO:0042274	ribosomal small subunit biogenesis	0.0318107
1074	0.000385974	5	25	GO:1901071;GO:0006040	amino sugar metabolic process	0.0318107
-673	0.000483672	2	62	GO:0045814;GO:0040029	epigenetic regulation of gene expression	0.0384711
-694	0.000492721	3	58	GO:1902115	regulation of organelle assembly	0.0384711
-469	0.000796372	2	119	GO:0010970;GO:0030705;GO:0099111	microtubule-based transport	0.0605855
858	0.000956668	2	34	GO:0006022	aminoglycan metabolic process	0.0709608
-282	0.00131713	5	314	GO:0065003	protein-containing complex assembly	0.0953152
